# Multi-site assessment of reproducibility in high-content live cell imaging data

**DOI:** 10.1101/2022.11.18.516878

**Authors:** Jianjiang Hu, Xavier Serra-Picamal, Gert-Jan Bakker, Marleen Van Troys, Sabina Winograd-katz, Nil Ege, Xiaowei Gong, Yuliia Didan, Inna Grosheva, Omer Polansky, Karima Bakkali, Evelien Van Hamme, Merijn Van Erp, Manon Vullings, Felix Weiss, Jarama Clucas, Anna M. Dowbaj, Erik Sahai, Christophe Ampe, Benjamin Geiger, Peter Friedl, Matteo Bottai, Staffan Strömblad

**Affiliations:** Department of Biosciences and Nutrition, Karolinska Institutet, Stockholm, Sweden; Department of Cell Biology, Radboud University Medical Center, Nijmegen, The Netherlands; Department of Biomolecular Medicine, Ghent University, Ghent, Belgium; Department of Immunology and Regenerative Biology, Weizmann Institute of Science, Rehovot, Israel; The Francis Crick Institute, London, United Kingdom; Bio Imaging Core, VIB Center for Inflammation Research, Ghent, Belgium; Division of Biostatistics, Institute of Environmental Medicine, Karolinska Institutet, Stockholm, Sweden

**Author notes:** Equal contribution (Jianjiang Hu, Xavier Serra-Picamal).

## Abstract

High-content image-based cell phenotyping provides fundamental insights in a broad variety of life science areas. Striving for accurate conclusions and meaningful impact demands high reproducibility standards, even more importantly with the advent of data sharing initiatives. However, the sources and degree of biological and technical variability, and thus the reproducibility and usefulness of meta-analysis of results from live-cell microscopy have not been systematically investigated. Here, using high content data describing features of cell migration and morphology, we determine the sources of variability across different scales, including between laboratories, persons, experiments, technical repeats, cells and time points. Significant technical variability occurred between laboratories, providing low value to direct meta-analysis on the data from different laboratories. However, batch effect removal markedly improved the possibility to combine image-based datasets of perturbation experiments. Thus, reproducible quantitative high-content cell image data and meta-analysis depend on standardized procedures and batch correction applied to studies of perturbation effects.
