## Supplementary material for "Multi-site assessment of reproducibility in high-content live cell imaging data": 2D Migration_survey summary

### Sheet: Summary
	questions	answers
		lab 1	lab 2	lab 3
	cell	All users followed the same cell culture and seeding steps. User 2 used the auto cell counter while User 1 and User 3 used the manual countering chamber.	All users followed the same cell culture and seeding steps as in the protocol.	All users followed the same cell culture and seeding steps as in the protocol.
	microscope	All users work with the same confocal microscope and exactly the same imaging setting in the protocol	Instead of confocal microsocpe, all users in Lab 2 used wide field microscope + CCD to perform the imaging without autofocus system. And the microscope setting time is longer (60-120 min).	All users work with the same Zeiss confocal microscope and same imaging setting. No autofocus system is used.
	plate	All users used the same plate as in the protocol	All users used the same plate as in the protocol.	MOBITEC 8-well glassbottom plates were used
	reagent	All users used the same reagent as in the protocol	Sodium pyruvate, Penicillin/Streptomycin, Trypsin, DMSO and T25 flask are not from the same companies in the protocol.	own collagen stock (same concentration) Sodium pyruvate, Penicillin/Streptomycin, Trypsin, DMSO and 6-well plate were used.
	protocol	All users follow all the steps in the protocol. User 2 and User 3 discussed with labmates for some details before starting the experiment.	All users started imaging extra 12 hours after cell seeding. The cell number in each well is 2000 other than 500. All users discussed with labmates before starting the experiment.	Besides different glass bottom plate, coating was performed one day before the imaging day.

### Sheet: Detailed Answers
		Questions	Answers
			Lab 1			Lab 2			Lab 3
			Jianjiang	Xiaowei	Yuliia	Sabina	Omer	Inna	User 1	User 2	User 3
	Cell	Please specify the ranges of cell confluency before split during conventional cell culture	80-90%	80-90%	70 - 80%	70-80%	70-80%	70-80%	70-80% confluency	70-80%	70-80%
		Please specify the range of time between two splits	3-4 days	3 days	3 days	3-4 days	3-4 days	3-4 days	3-4 days (twice a week)	Monday & Friday: 3-4 days	3-4 days
		Please specify the range of number of passages after cell thawing and before formal experiment	~2-4	2-4 passages	1 or 2	3 to 4	5 to7	2 to 3	2	2	3
		Please specify the ranges of cell confluency before seeding to the 6 well plate	70-80%	80-90%	0.7	70-80%	70-80%	60-70%	culture in 25 or 75 cm² falcon ~ 50-80 % confluency	culture in 25 or 75 cm² falcon ~ 50-80 % confluency	culture in 25 / 75 cm² falcon always between 50-80 % confluency
		Which cell counting method did you use? (manual cell counting chamber/ auto cell counter?)	manual	auto cell counter	manual cell counting chamber	manual counting	manual counting	manual counting	manual cell counter (for final seeding on IBIDI slides: with recounting of diluted stock)	manual cell counter (for final seeding on IBIDI slides: with recounting of diluted stock)	manual cell counter (for final seeding on IBIDI slides: with recounting of diluted stock)
	Microscope	Which type of microscope is used? Specify brand and type? (Confocal, widefield, Nikon, zeiss?)	Nikon A1 confocal	Nikon A1 confocal	Nikon, Confocal	Wide field Delta Vision	Wide field Delta Vision	Wide field Delta Vision	Zeiss LSM 780 laser confocal scanning microscope	Zeiss LSM 780 laser confocal scanning microscope	Zeiss LSM 780 laser confocal scanning microscope
		What is the light source? (Laser, mercury lamp, led...?)	laser	laser	Laser	Led	Led	Led	laser	laser	laser
		What are the excitation wavelengths? (Laser wavenelgth or filter bandwidth)	488nm & 561nm	488nm & 561nm	488.0/561.6	TRITC :542/27, FITC 475/28	TRITC :542/27, FITC 475/28	TRITC :542/27, FITC 475/28	laser 561 & 488 nm	laser 561 & 488 nm/ Filters 499-552 & 570-620	laser 561 & 488 nm/ Filters 499-552 & 570-620
		What is the power of the light at the focal plane of the objectve? (Please measure if possible, skip if couldn't)	488nm: 11.6uW; 561nm: 27.1uW	488nm: 11.6uW; 561nm: 27.1uW	488nm: 11.6uW; 561nm: 27.1uW				not determined but set laser intensity: 561: 0.2 %; 488: 0.008 % (set as low as possible after test runs and evaluation of toxicity	not determined but set laser intensity: 561: 0.2 %; 488: 0.008 % (set as low as possible after test runs and evaluation of toxicity	not determined but set laser intensity: 561: 0.2 %; 488: 0.008 % (set as low as possible after test runs and evaluation of toxicity
		Which exposure time did you use?	1s	1s	1s	POL: 0.005000 secs ND filter: 100%, FITC: 0.005000 secs ND filter: 32%, TRITC: 0.150000 secs ND filter: 100%	FITC: 0.1 secs ND filter: 32%, TRITC: 0.20000 secs ND filter: 100%	FITC: 0.1 secs ND filter: 32%, TRITC: 0.20000 secs ND filter: 100%	pixel dwell time: 1.27 µs/pixel	pixel dwell time: 1.27 µs/pixel	pixel dwell time: 1.27 µs/pixel
		What type of detector was used? (PMT/GaAsP/CCD)	PMT	PMT	PMT	CCD	CCD	CCD	PMT & GaAsP (32 anode Hybrid-GaAsP detector for increased light sensitivity/spectra unmixing, 2 standard fluorescent photomultiplier tubes)	PMT & GaAsP	PMT & GaAsP
		What are the emission wavelengths? (Filter bandwidth)	EGFP: 525/50; mCherry: 595/50	EGFP: 525/50; mCherry: 595/50	525/50; 595/50	TRITC: 597/45 FITC: 525/48	TRITC: 597/45 FITC: 525/48	TRITC: 597/45 FITC: 525/48	Filters 499-552 nm & 570-620 nm	Filters 499-552 nm & 570-620 nm	Filters 499-552 nm & 570-620 nm
		What is the brand and model of the moterized stage used for the experiment? (could be obtained from the manual/core facility)	Nikon Ti-S-ER	Nikon Ti-S-ER	Nikon Ti-S-ER	Delta Vision	Delta Vision	Delta Vision	PECON temperature and CO2-controlled insert on motorized XY stage	PECON temperature and CO2-controlled insert on motorized XY stage	PECON temperature and CO2-controlled insert on motorized XY stage
		Did you use autofocus system?	Yes	Yes	yes	No	No	No	no - no suitable autofocus sysem available on microscope used	no - no suitable autofocus sysem available on microscope used	no - no suitable autofocus sysem available on microscope used
		Which autofocus system did you use?	Perfect Focus System (PFS) System built in Nikon A1	PFS	PFS
		How often and when was the autofocus set? (each position of each small image at each timepoint/each position of each large image at each timepoint?)	each position of each large image at each timepoint	All the time.	each position of each large image at each timepoint				before start of experiment the focus was set in center and subsequently extensively verified at edges of the 5x5 image (to have homogeneous intensity and focus; adjudgement were made manually by using small screws on PECON temperature and CO2-controlled insert on motorized table) ; during time sequence imaging autofocus was not (could not) be performed.	before start of experiment the focus was set in center and subsequently extensively verified at edges of the 5x5 image (to have homogeneous intensity and focus; adjudgement were made manually by using small screws on PECON temperature and CO2-controlled insert on motorized table) ; during time sequence imaging autofocus was not (could not) be performed.	before start of experiment the focus was set in center and subsequently extensively verified at edges of the 5x5 image (to have homogeneous intensity and focus; adjudgement were made manually by using small screws on PECON temperature and CO2-controlled insert on motorized table) ; during time sequence imaging autofocus was not (could not) be performed.
		Specify the ranges of time for microscope setup after putting the cells on and before the imaging starts	~0.5h	0,5-1h	30 min	60-90 min	60-90 min	90-120 min	30-45 min (depending on time needed to set focus)	on average 30-40 min	around 30 min
	Plate	which plate was used for imaging?	96-Imaging Plate CG (Cover Glass)	96-Imaging Plate CG (Cover Glass)	96-Imaging Plate CG (Cover Glass)	The provided one	The provided one	The provided one	8-well MOBITEC glassbottom plates (cat n° 8018(CG)) distributor IMTEC; chosen since it is same company as well plate in original protocol + glass treated in the same manner: goal: same spreading level during preimaging incubation time.	8-well MOBITEC glassbottom plates (cat n° 8018(CG)) distributor IMTEC	8-well MOBITEC glassbottom plates (cat n° 8018(CG)) distributor IMTEC (one plate contains 8 square wells of 0.88 cm²)
		Was the same batch of the Collagen I used for all of your experiments?	Yes	Yes	yes	The same batch for all experiments	The same batch for all experiments	The same batch for all experiments	For this second set of user1-2-3 experiments we used our own collagen stock which had the same stock concentration as in the original protocol (8.94 mg/mL)	own collagen stock which had the same stock concentration as in the original protocl (8.94 mg/mL)	own collagen stock which had the same stock concentration as in the original protocl (8.94 mg/mL)
		Was the same batch of the BSA used for all of your experiments?	Yes	Yes	yes	Two diferent batches	The same batch for all experiments	The same batch for all experiments	yes; stock 0.5% obtained from Karolinska	yes; stock obtained from Karolinska	yes; stock obtained from Karolinska
	Reagents	Were the reagents provided by Staffan lab enough for all the experiments? If not, please specify	Yes	Yes	yes	Yes it was sufficient	Yes it was sufficient	Yes it was sufficient	We used the FBS, the BSA, the ROCK inhibitor.	We used the FBS, the BSA, the ROCK inhibitor.	We used the FBS, the BSA, the ROCK inhibitor.
		Did you use the identical reagents (same company, same catalogue number) which are NOT provided by Staffan lab but listed in the protocol? These include the DMEM, sodium pyruvate, penicillin/streptomycin, DMSO, trypsin (10x), T-75 flask and T-25 flask. If not, please list the different ones.	Yes	Yes	yes	Sodium pyruvate Biological Industries cat# 03-042-1B, Penicillin/streptomycin Biological Industries cat# 03-031-1B, Trypsin Biological Industries Cat# 03-053-1B, T25 Flask: Falcon Cat# 353014, DMSO Merk 8.02912.1000	Sodium pyruvate Biological Industries cat# 03-042-1B, Penicillin/streptomycin Biological Industries cat# 03-031-1B, Trypsin Biological Industries Cat# 03-053-1B, T25 Flask: Falcon Cat# 353014, DMSO Merk 8.02912.1000	Sodium pyruvate Biological Industries cat# 03-042-1B, Penicillin/streptomycin Biological Industries cat# 03-031-1B, Trypsin Biological Industries Cat# 03-053-1B, T25 Flask: Falcon Cat# 353014, DMSO Merk 8.02912.1000	Yes for sodium pyruvate, pen/strep, DMSO & trypsin, 6-well plate. We used DMEM high glucose with Glutamax I (instead of Glutamine, we used our standard plasticware (T75, T25). As detailed above we did not use MoBiTec 96 well plate but Mobitec 8-well glassbottom plates.	Yes for sodium pyruvate, pen/strep, DMSO & trypsin, 6-well plate. We used DMEM high glucose with Glutamax I (instead of Glutamine, we used our standard plasticware (T75, T25). As detailed above we did not use MoBiTec 96 well plate but Mobitec 8-well glassbottom plates.	Yes for sodium pyruvate, pen/strep, DMSO & trypsin, 6-well plate. We used DMEM high glucose with Glutamax I (instead of Glutamine, we used our standard plasticware (T75, T25). As detailed above we did not use MoBiTec 96 well plate but Mobitec 8-well glassbottom plates.
	Protocol	Did you strictly follow all the steps in the standard protocol? Or are there any modifications because of objective reasons? Please explain if so	Yes	Yes	followed all the steps in the standard protocol, no modifications	The cells spent extra 12 hours on the 6 well plates because otherwise the wouldn't survive the imaging. I plated 2000 cells per well so the cells will be at the same confluency as shown in the sample images.	The cells spent extra 12 hours on the 6 well plates because otherwise the wouldn't survive the imaging. I plated 2000 cells per well so the cells will be at the same confluency as shown in the sample images.	The cells spent extra 12 hours on the 6 well plates because otherwise the wouldn't survive the imaging. I plated 2000 cells per well so the cells will be at the same confluency as shown in the sample images.	We followed original protocol except for (1) we worked with different glass-bottom plates with a different well area. All volumes in the protocol were adapted to the new area (0.88 cm² compared to that of 96-well area=0.28 cm²). (2) In contrast to the original protocol we coated the wels the day before and subsequently we removed BSA solution, added DMEM without FBS and removed it (wash), added n…	Adapted protocol on two levels: (1) we worked with different glass-bottom plates with a different well area. All volumes in the protocol were adapted to the new area (0.88 cm² compared to that of 96-well area=0.28 cm²). (2) we coated the wells the day before and subsequently we removed BSA solution, added DMEM without FBS and removed it (wash), added new volume of FBS without FBS, seal slide with…	Adapted protocol on two levels: (1) we worked with different glass-bottom plates with a different well area. All volumes in the protocol were adapted to the new area (0.88 cm² compared to that of 96-well area=0.28 cm²). (2) we coated the wells the day before and subsequently we removed BSA solution, added DMEM without FBS and removed it (wash), added new volume of FBS without FBS, seal slide with…
		Did you discuss with your labmates before starting your experiment to make sure you did each step in the same way?	No	Yes	asked explanations for some steps or reagents	Yes	Yes	Yes	yes, same timing and adaptations of different steps were used.	yes	yes
